# Defining the networks that connect RNase III and RNase J-mediated regulation of primary and specialized metabolism in *Streptomyces venezuelae*

**DOI:** 10.1101/2025.01.15.633244

**Authors:** Meghan A.D. Pepler, Emma L. Mulholland, Freddie R. Montague, Marie A. Elliot

## Abstract

RNA metabolism involves coordinating RNA synthesis with RNA processing and degradation. Ribonucleases play fundamental roles within the cell, contributing to the cleavage, modification, and degradation of RNA molecules, with these actions ensuring appropriate gene regulation and cellular homeostasis. Here, we employed RNA-sequencing to explore the impact of RNase III and RNase J on the transcriptome of *Streptomyces venezuelae*. Differential expression analysis comparing wild type and RNase mutant strains at distinct developmental stages revealed significant changes in transcript abundance, particularly in pathways related to multicellular development, nutrient acquisition, and specialized metabolism. Both RNase mutants exhibited dysregulation of the BldD regulon, including altered expression of many cyclic-di-GMP-associated enzymes. We also observed precocious chloramphenicol production in these RNase mutants and found that in the RNase III mutant, this was associated with PhoP-mediated regulation. We further found that RNase III directly targeted members of the PhoP regulon, suggesting a link between RNA metabolism and a regulator that bridges primary and specialized metabolism. We connected RNase J function with translation through the observation that RNase J directly targets multiple ribosomal protein transcripts for degradation. These findings establish distinct, but complementary roles for RNase III and RNase J in coordinating the gene expression dynamics critical for *S. venezuelae* development and specialized metabolism.
