## Supplementary Table S5 for "Defining the networks that connect RNase III and RNase J-mediated regulation of primary and specialized metabolism in *Streptomyces venezuelae*"

### Sheet: Supplementary Table 5
Supplementary Table 5 - Differential expression of genes associated with development in RNase III and RNase J mutant strains
		Log2(Fold Change)
vnz_ID	Product	Δrnc at 10h	Δrnc at 14h	Δrnj at 12h	Δrnj at 18h
vnz_03085	spore photoproduct lyase family protein	1.75902	0.611447	1.97478	0.0945392
vnz_04660	BldO	1.61324	-0.316534	0.377697	-1.51871
vnz_05285	BldD	0.208653	0.943131	-1.4738	-0.422334
vnz_05545	SsgB sporulation protein	3.00828	3.02917	0.109508	0.95017
vnz_06205	ChpC chaplin	6.25222	-0.736567	6.27132	-1.29512
vnz_06210	ChpH chaplin	6.23499	0.784051	6.12156	-0.657394
vnz_07055	ChpE chaplin	4.51703	-1.03796	4.73566	-1.60228
vnz_12630	AdpA transcriptional regulator	-1.30669	-0.959895	-0.173486	-1.45384
vnz_13140	SsgG sporulation protein	0.106929	-1.76627	-0.328842	-1.41998
vnz_15655	BldN RNA polymerase subunit sigma-24	3.35163	-2.58485	3.4787	-2.60019
vnz_15660	RsbN	3.48211	-1.98715	3.6422	-1.69675
vnz_16495	WblA - WhiB-family transcriptional regulator	-0.343596	-0.822015	0.533901	-0.430889
vnz_18200	SsgR - Transcriptional regulator	1.34328	-1.48405	0.991428	-2.04645
vnz_18205	SsgA family sporulation/cell division regulator	2.87517	-1.13342	3.34722	-0.20685
vnz_22000	WhiD - WhiB-family transcriptional regulator	6.53477	3.42287	-1.37536	-0.327192
vnz_22005	BldM - DNA-binding response regulator	2.1902	-1.24988	1.35954	-0.740418
vnz_22870	RdlB rodlin	6.63682	-1.57029	3.08087	-3.13625
vnz_22885	RdlA-like rodlin	7.24943	-2.15112	3.50844	-3.7466
vnz_22890	RdlA-like rodlin	6.35034	-1.09876	3.87484	-1.86248
vnz_22895	ChpD chaplin	5.1161	-1.0511	3.04737	-0.721683
vnz_22960	ChpF chaplin	10.7594	-1.02381	6.91559	-2.68198
vnz_22985	ChpG chaplin	6.50205	-1.19936	4.31045	-1.40644
vnz_23305	WhiB family transcriptional regulator	-1.3375	-1.16907	0.406044	0.707587
vnz_23935	WblC - WhiB-family transcriptional regulator	0.120103	-1.22337	0.177337	0.80328
vnz_25950	HupS - DNA-binding protein	2.68085	2.13716	-0.459291	-0.0213825
vnz_26215	WhiG - RNA polymerase sigma factor	0.844129	-1.60566	0.460001	-1.23257
vnz_26620	BldB - DUF397 domain-containing protein	-0.30997	-0.937731	-0.648905	-0.51565
vnz_27205	WhiH - GntR family transcriptional regulator	4.18263	-1.66969	3.38004	-1.65168
vnz_28820	WhiI - DNA-binding response regulator	6.60634	-0.779913	2.98046	-1.56146
vnz_31585	SsgD - SsgA-family sporulation/cell division regulator	-0.446275	-0.169443	-0.686606	-1.87057
vnz_31970	SapB/RamS	0.70379	0.625638	4.34613	-0.306372
vnz_33490	WhiE - ORF VII polyketide synthase	8.2067	5.53315	2.45667	2.74515
vnz_33495	WhiE - ORFVI polyketide cyclase	7.59247	4.2469	1.01458	1.37858
vnz_33500	WhiE - ORFV curamycin polyketide synthase	5.69216	6.02436	-1.38547	3.69589
vnz_33505	WhiE - ORFIV ketosynthase chain-length factor	9.0002	4.04928	1.48957	2.32236
vnz_33510	WhiE - ORFIII beta-ACP synthase	7.94068	3.18759	0.0455002	0.806921
vnz_33515	WhiE - ORF II protein in whiE locus	8.63921	3.72985	0	0.527558
vnz_35035	EshA - Crp/Fnr family transcriptional regulator	4.13352	-1.21612	3.19206	-3.3332
